# Surveying the contribution of rare variants to the genetic architecture of human disease through exome sequencing of 177,882 UK Biobank participants

**DOI:** 10.1101/2020.12.13.422582

**Authors:** Quanli Wang, Ryan S. Dhindsa, Keren Carss, Andrew Harper, Abhishek Nag, Ioanna Tachmazidou, Dimitrios Vitsios, Sri VV Deevi, Alex Mackay, Daniel Muthas, Michael Hühn, Susan Monkley, Henric Olsson, Sebastian Wasilewski, Katherine R. Smith, Ruth March, Adam Platt, Carolina Haefliger, Slavé Petrovski, AstraZeneca Genomics Initiative

## Abstract

The UK Biobank (UKB) represents an unprecedented population-based study of 502,543 participants with detailed phenotypic data and linkage to medical records. While the release of genotyping array data for this cohort has bolstered genomic discovery for common variants, the contribution of rare variants to this broad phenotype collection remains relatively unknown. Here, we use exome sequencing data from 177,882 UKB participants to evaluate the association between rare protein-coding variants with 10,533 binary and 1,419 quantitative phenotypes. We performed both a variant-level phenome-wide association study (PheWAS) and a gene-level collapsing analysis-based PheWAS tailored to detecting the aggregate contribution of rare variants. The latter revealed 911 statistically significant gene-phenotype relationships, with a median odds ratio of 15.7 for binary traits. Among the binary trait associations identified using collapsing analysis, 83% were undetectable using single variant association tests, emphasizing the power of collapsing analysis to detect signal in the setting of high allelic heterogeneity. As a whole, these genotype-phenotype associations were significantly enriched for loss-of-function mediated traits and currently approved drug targets. Using these results, we summarise the contribution of rare variants to common diseases in the context of the UKB phenome and provide an example of how novel gene-phenotype associations can aid in therapeutic target prioritisation.
