## Supplemental table 6 for "Surveying the contribution of rare variants to the genetic architecture of human disease through exome sequencing of 177,882 UK Biobank participants"

### Sheet: TableS6
Category	Site	model	phenotype	Gene	CaseQ	CaseNQ	Case Freq	CtrlQ	CtrlNQ	Ctrl Freq	pValue	oddsRatio	oddsLCI	oddsUCI
solid	Breast	ptv	40006#C50#C50 Malignant neoplasm of breast	BRCA2	77	5162	0.0146975	154	78317	0.00196251	3.14e-35	7.5859	5.762	9.9872
solid	Breast	ptv	40006#BlockC50-C50#C50-C50 Malignant neoplasm of breast	BRCA2	77	5162	0.0146975	155	78323	0.00197508	4.39e-35	7.5376	5.7269	9.9206
solid	Breast	ptv	Union#BlockC50-C50#C50-C50 Malignant neoplasm of breast	BRCA2	94	7364	0.0126039	194	90493	0.00213923	5.57e-35	5.9543	4.649	7.626
solid	Breast	ptv	Union#C50#C50 Malignant neoplasm of breast	BRCA2	85	6645	0.01263	205	91210	0.00224252	3.82e-31	5.6913	4.4144	7.3376
solid	Breast	ptv	20001#1002#breast cancer	BRCA2	59	3953	0.0147059	155	78226	0.00197752	4.37e-28	7.5326	5.5718	10.1835
solid	Breast	ptv	40011#8500#Duct adenocarcinoma	BRCA2	68	4657	0.0143915	221	93212	0.00236533	6.76e-28	6.1586	4.6854	8.095
solid	Breast	ptv	41202#C50#C50 Malignant neoplasm of breast	BRCA2	69	5697	0.0119667	136	71085	0.00190955	2.16e-27	6.3306	4.7324	8.4684
general	NA	ptv	40012#3#Malignant| primary site	BRCA2	182	26866	0.00672878	340	146456	0.00231614	2.37e-27	2.9181	2.4362	3.4953
solid	Breast	ptv	41202#BlockC50-C50#C50-C50 Malignant neoplasm of breast	BRCA2	69	5697	0.0119667	137	71113	0.00192281	2.95e-27	6.2868	4.7014	8.4069
solid	NA	ptv	40011#2#(8010-8790) Epithelial	BRCA2	189	28757	0.0065294	317	137212	0.00230497	1.37e-26	2.8448	2.3748	3.4078
solid	Breast	ptv	Union#C509#C50.9 Breast| unspecified	BRCA2	66	4981	0.0130771	220	92937	0.0023616	4.9e-25	5.5975	4.2451	7.3807
general	NA	ptv	40006#ChapterII#Chapter II Neoplasms	BRCA2	187	30088	0.00617671	330	144089	0.00228502	1.38e-24	2.7137	2.2671	3.2484
solid	Breast	ptv	41202#C509#C50.9 Breast| unspecified	BRCA2	53	3955	0.0132236	137	71170	0.00192127	6.99e-24	6.9615	5.0619	9.5742
heme	Haematological	flexdmg	Union#C92#C92 Myeloid leukaemia	SRSF2	14	314	0.0426829	63	144522	0.00043573	5.17e-23	102.28	56.7189	184.44
heme	Haematological	flexdmg	41202#C920#C92.0 Acute myeloid leukaemia	SRSF2	12	180	0.0625	38	103998	0.000365258	1.23e-22	182.453	93.8036	354.879
heme	Haematological	flexdmg	40001#C920#C92.0 Acute myeloid leukaemia	SRSF2	11	112	0.0894309	55	133929	0.000410497	2.51e-22	239.159	121.969	468.946
solid	Breast	ptv	40006#C509#C50.9 Breast| unspecified	BRCA2	41	2474	0.0163022	156	78488	0.00198362	3.61e-22	8.338	5.8975	11.7885
heme	Haematological	flexdmg	40001#C92#C92 Myeloid leukaemia	SRSF2	11	119	0.0846154	61	131789	0.000462647	1.58e-21	199.708	102.527	389.001
heme	Haematological	flexdmg	41202#C92#C92 Myeloid leukaemia	SRSF2	12	255	0.0449438	39	106439	0.000366273	6.8e-21	128.433	66.4747	248.141
heme	Haematological	flexdmg	Union#C920#C92.0 Acute myeloid leukaemia	SRSF2	12	221	0.0515021	68	143974	0.000472085	1.29e-20	114.965	61.3687	215.368
solid	Breast	ptv5pcnt	20001#1002#breast cancer	BRCA1	30	3982	0.00747757	53	78328	0.000676184	1.05e-18	11.1343	7.107	17.4435
heme	Haematological	flexdmg	40006#C92#C92 Myeloid leukaemia	SRSF2	10	164	0.0574713	44	114819	0.000383065	1.09e-18	159.117	78.7384	321.55
heme	Haematological	ptv	Union#BlockC81-C96#C81-C96 Malignant neoplasms| stated or presumed to be primary| of lymphoid| haematopoietic and related tissue	TET2	28	2516	0.0110063	148	139840	0.00105723	1.92e-18	10.5152	7.0075	15.7788
heme	Haematological	ptv	40011#5#(9590-9999) Hematologic (Leukemias| Lymphomas and related disorders)	TET2	25	1846	0.0133618	153	137890	0.00110835	3.47e-18	12.2053	7.9771	18.6748
general	NA	ptv	41202#ChapterII#Chapter II Neoplasms	BRCA2	233	47259	0.00490609	285	125508	0.00226563	1.22e-17	2.1712	1.8255	2.5824
heme	Haematological	flexdmg	40001#BlockC81-C96#C81-C96 Malignant neoplasms| stated or presumed to be primary| of lymphoid| haematopoietic and related tissue	SRSF2	12	487	0.0240481	57	132627	0.000429592	4.87e-17	57.3336	30.5707	107.526
general	NA	ptv	40001#ChapterII#Chapter II Neoplasms	BRCA2	58	5287	0.0108513	390	143626	0.00270803	5.22e-17	4.0401	3.062	5.3306
general	NA	ptv	Union#ChapterII#Chapter II Neoplasms	BRCA2	246	51371	0.00476587	274	121026	0.00225886	6.34e-17	2.1152	1.7801	2.5133
solid	Breast	ptv5pcnt	Union#BlockC50-C50#C50-C50 Malignant neoplasm of breast	BRCA1	40	7418	0.00536337	75	90612	0.00082702	7.18e-17	6.5147	4.4353	9.5691
solid	Nervous system	ptv	41202#D361#D36.1 Peripheral nerves and autonomic nervous system	NF1	9	253	0.0343511	31	130359	0.000237748	1.18e-16	149.59	70.4976	317.416
general	NA	ptv	2453#Cancer diagnosed by doctor	BRCA2	98	13931	0.00698553	348	137208	0.00252988	8.11e-16	2.7736	2.2152	3.4728
solid	Nervous system	ptv	Union#D361#D36.1 Peripheral nerves and autonomic nervous system	NF1	9	302	0.0289389	47	177524	0.000264683	9.58e-16	112.563	54.6792	231.722
heme	Haematological	ptv	40001#BlockC81-C96#C81-C96 Malignant neoplasms| stated or presumed to be primary| of lymphoid| haematopoietic and related tissue	TET2	14	485	0.0280561	147	132537	0.0011079	2.73e-15	26.0259	14.9346	45.3543
solid	Female Genital Organs	ptv	41202#C56#C56 Malignant neoplasm of ovary	BRCA2	17	522	0.0315399	135	70618	0.00190805	3.59e-15	17.0357	10.2124	28.4179
solid	Breast	ptv5pcnt	40006#BlockC50-C50#C50-C50 Malignant neoplasm of breast	BRCA1	29	5210	0.00553541	53	78425	0.000675349	5.48e-15	8.2364	5.233	12.9637
heme	Haematological	ptv	Union#D46#D46 Myelodysplastic syndromes	TET2	11	211	0.0495495	156	135643	0.00114876	6.88e-15	45.3297	24.2347	84.7868
heme	Haematological	ptv	Union#D47#D47 Other neoplasms of uncertain or unknown behaviour of lymphoid| haematopoietic and related tissue	TET2	15	629	0.0232919	172	148728	0.00115514	7.19e-15	20.6208	12.0956	35.1546
solid	Breast	ptv5pcnt	40006#C50#C50 Malignant neoplasm of breast	BRCA1	29	5210	0.00553541	54	78417	0.000688152	7.93e-15	8.0831	5.1432	12.7035
solid	Male Genitcal Organs	ptv	40001#C61#C61 Malignant neoplasm of prostate	BRCA2	16	323	0.0471976	215	77285	0.00277419	9.32e-15	17.8063	10.5912	29.9366
solid	Male Genitcal Organs	ptv	40001#BlockC60-C63#C60-C63 Malignant neoplasms of male genital organs	BRCA2	16	330	0.0462428	215	77285	0.00277419	1.28e-14	17.4286	10.3691	29.2945
heme	Haematological	ptv	Union#C92#C92 Myeloid leukaemia	TET2	12	316	0.0365854	170	144415	0.00117578	2e-14	32.2595	17.7798	58.5312
solid	Female Genital Organs	ptv	41202#BlockC51-C58#C51-C58 Malignant neoplasms of female genital organs	BRCA2	24	1439	0.0164046	135	70618	0.00190805	2.48e-14	8.7243	5.6339	13.51
general	NA	ptv	Union#BlockD37-D48#D37-D48 Neoplasms of uncertain or unknown behaviour	TET2	28	3504	0.00792752	165	145204	0.00113504	2.7e-14	7.0322	4.7044	10.5118
heme	Haematological	ptv	41202#BlockC81-C96#C81-C96 Malignant neoplasms| stated or presumed to be primary| of lymphoid| haematopoietic and related tissue	TET2	21	1984	0.0104738	108	105034	0.00102718	5.03e-14	10.294	6.4367	16.4629
heme	Haematological	flexdmg	40006#C920#C92.0 Acute myeloid leukaemia	SRSF2	7	98	0.0666667	48	122141	0.000392834	5.5e-14	181.757	80.264	411.589
heme	Haematological	ptv	40001#C92#C92 Myeloid leukaemia	TET2	9	121	0.0692308	144	131706	0.00109215	5.82e-14	68.03	33.8966	136.535
heme	Haematological	flexdmg	41202#BlockC81-C96#C81-C96 Malignant neoplasms| stated or presumed to be primary| of lymphoid| haematopoietic and related tissue	SRSF2	15	1990	0.0074813	41	105101	0.000389949	9.08e-14	19.3224	10.6778	34.9657
heme	Haematological	flexnonsyn	Union#C911#C91.1 Chronic lymphocytic leukaemia	IGLL5	21	398	0.0501193	741	132250	0.00557181	9.79e-14	9.417	6.0362	14.6914
solid	Breast	ptv5pcnt	Union#C509#C50.9 Breast| unspecified	BRCA1	30	5017	0.00594413	85	93072	0.000912438	1.04e-13	6.5475	4.3141	9.9372
heme	Haematological	ptv	Union#D469#D46.9 Myelodysplastic syndrome| unspecified	TET2	10	192	0.049505	154	132948	0.00115701	1.22e-13	44.9635	23.3538	86.5689
solid	Digestive Organs	ptv	41202#D132#D13.2 Duodenum	APC	5	59	0.078125	12	130378	9.20316e-05	1.49e-13	920.749	314.546	2695.24
solid	Female Genital Organs	ptv5pcnt	40006#C56#C56 Malignant neoplasm of ovary	BRCA1	11	454	0.0236559	53	78080	0.000678331	1.55e-13	35.6945	18.5242	68.7801
solid	Female Genital Organs	ptv5pcnt	Union#BlockC51-C58#C51-C58 Malignant neoplasms of female genital organs	MSH6	24	3392	0.00702576	80	94050	0.000849888	1.65e-13	8.3181	5.2645	13.1429
solid	Female Genital Organs	ptv5pcnt	Union#C56#C56 Malignant neoplasm of ovary	BRCA1	14	700	0.0196078	100	96775	0.00103226	1.77e-13	19.355	11.0092	34.0275
heme	Haematological	flexdmg	Union#D469#D46.9 Myelodysplastic syndrome| unspecified	SRSF2	8	194	0.039604	63	133039	0.000473321	2.37e-13	87.0817	41.1754	184.169
heme	Haematological	flexdmg	Union#BlockC81-C96#C81-C96 Malignant neoplasms| stated or presumed to be primary| of lymphoid| haematopoietic and related tissue	SRSF2	16	2528	0.00628931	58	139930	0.000414321	2.57e-13	15.2695	8.7669	26.5952
solid	Digestive Organs	ptv	Union#D126#D12.6 Colon| unspecified	APC	9	1129	0.00790861	16	134395	0.000119038	3.64e-13	66.9594	29.5275	151.844
solid	Breast	ptv5pcnt	40006#C509#C50.9 Breast| unspecified	BRCA1	19	2496	0.00755467	53	78591	0.000673923	4.94e-13	11.2877	6.6733	19.093
solid	Female Genital Organs	ptv5pcnt	Union#C541#C54.1 Endometrium	MSH6	14	838	0.0164319	90	96559	0.000931205	5.25e-13	17.924	10.165	31.6055
heme	Haematological	flexdmg	40011#5#(9590-9999) Hematologic (Leukemias| Lymphomas and related disorders)	SRSF2	14	1857	0.00748263	56	137987	0.000405671	5.36e-13	18.5766	10.3238	33.4266
heme	Haematological	flexdmg	Union#D46#D46 Myelodysplastic syndromes	SRSF2	8	214	0.036036	66	135733	0.000486012	6.09e-13	76.8808	36.4646	162.093
solid	Female Genital Organs	ptv	Union#C56#C56 Malignant neoplasm of ovary	BRCA2	19	695	0.0266106	265	96610	0.00273548	6.27e-13	9.9666	6.2202	15.9694
solid	Breast	ptv5pcnt	41202#C509#C50.9 Breast| unspecified	BRCA1	25	3983	0.00623752	58	71249	0.000813384	6.96e-13	7.7105	4.819	12.3369
solid	Breast	ptv5pcnt	Union#C50#C50 Malignant neoplasm of breast	BRCA1	33	6697	0.00490342	81	91334	0.000886069	7.23e-13	5.5562	3.7039	8.3349
solid	Female Genital Organs	ptv5pcnt	40006#BlockC51-C58#C51-C58 Malignant neoplasms of female genital organs	BRCA1	15	1371	0.0108225	53	78080	0.000678331	7.23e-13	16.1182	9.0634	28.6645
solid	Female Genital Organs	ptv	40006#BlockC51-C58#C51-C58 Malignant neoplasms of female genital organs	BRCA2	22	1364	0.015873	154	77979	0.001971	7.72e-13	8.1671	5.208	12.8075
solid	Female Genital Organs	ptv5pcnt	Union#C54#C54 Malignant neoplasm of corpus uteri	MSH6	14	864	0.0159453	90	96533	0.000931455	7.84e-13	17.3799	9.8576	30.6425
solid	Skin	raredmg	Union#C43#C43 Malignant melanoma of skin	CDKN2A	22	2680	0.00814212	181	174999	0.00103322	1.05e-12	7.9368	5.0902	12.3752
solid	Eye	ptv	20001#1030#eye and|or adnexal cancer	RB1	4	48	0.0769231	4	144239	2.7731e-05	1.05e-12	3004.98	730.339	12364
solid	Female Genital Organs	ptv	40006#C56#C56 Malignant neoplasm of ovary	BRCA2	14	451	0.0301075	154	77979	0.001971	2.17e-12	15.7184	9.0244	27.3778
heme	Haematological	ptv5pcnt	Union#D46#D46 Myelodysplastic syndromes	ASXL1	9	213	0.0405405	129	135670	0.000949933	2.23e-12	44.4383	22.312	88.5066
general	NA	ptv	40001#ChapterII#Chapter II Neoplasms	TET2	30	5315	0.00561272	149	143867	0.00103461	2.28e-12	5.45	3.6782	8.0751
general	NA	ptv5pcnt	40012#3#Malignant| primary site	BRCA1	77	26971	0.00284679	145	146651	0.000987765	2.48e-12	2.8874	2.1895	3.8078
heme	Haematological	ptv	40001#C920#C92.0 Acute myeloid leukaemia	TET2	8	115	0.0650407	151	133833	0.001127	3e-12	61.6564	29.5877	128.483
solid	Breast	ptv5pcnt	Union#BlockC50-C50#C50-C50 Malignant neoplasm of breast	CHEK2	89	7369	0.0119335	445	90242	0.00490699	3.27e-12	2.4492	1.9483	3.079
solid	Female Genital Organs	ptv5pcnt	41202#C56#C56 Malignant neoplasm of ovary	BRCA1	11	528	0.0204082	56	70697	0.000791486	3.66e-12	26.301	13.7022	50.4839
solid	Skin	raredmg	20001#1059#malignant melanoma	CDKN2A	16	1384	0.0114286	128	130498	0.000979897	4.55e-12	11.7863	6.9903	19.8728
solid	Digestive Organs	ptv	Union#D132#D13.2 Duodenum	APC	5	88	0.0537634	26	177763	0.000146241	5.89e-12	388.468	145.845	1034.71
solid	Female Genital Organs	ptv	40006#BlockC51-C58#C51-C58 Malignant neoplasms of female genital organs	MSH6	15	1371	0.0108225	63	78070	0.000806317	6.05e-12	13.5581	7.701	23.8697
solid	Digestive Organs	ptv	Union#D131#D13.1 Stomach	APC	7	461	0.0149573	23	145989	0.000157521	6.21e-12	96.3806	41.1537	225.72
solid	Breast	ptv5pcnt	Union#C50#C50 Malignant neoplasm of breast	CHEK2	82	6648	0.0121842	449	90966	0.00491167	6.32e-12	2.4989	1.9722	3.1663
solid	Breast	ptv5pcnt	41202#BlockC50-C50#C50-C50 Malignant neoplasm of breast	BRCA1	28	5738	0.00485605	56	71194	0.000785965	6.71e-12	6.2037	3.9381	9.7728
solid	Breast	ptv5pcnt	20001#1002#breast cancer	CHEK2	57	3955	0.0142074	369	78012	0.00470777	7e-12	3.0469	2.3011	4.0346
solid	Breast	ptv5pcnt	40011#8500#Duct adenocarcinoma	BRCA1	27	4698	0.00571429	89	93344	0.000952554	7.08e-12	6.0276	3.9146	9.2811
solid	Breast	ptv5pcnt	41202#C50#C50 Malignant neoplasm of breast	BRCA1	28	5738	0.00485605	57	71164	0.000800326	9.37e-12	6.0923	3.8725	9.5845
solid	Breast	ptv5pcnt	Union#C509#C50.9 Breast| unspecified	CHEK2	68	4979	0.0134734	467	92690	0.00501304	9.71e-12	2.7107	2.0985	3.5015
solid	Female Genital Organs	ptv5pcnt	41202#BlockC51-C58#C51-C58 Malignant neoplasms of female genital organs	BRCA1	15	1448	0.0102529	56	70697	0.000791486	1.17e-11	13.0778	7.3796	23.176
general	NA	ptv	40006#BlockD37-D48#D37-D48 Neoplasms of uncertain or unknown behaviour	TET2	14	986	0.014	126	121652	0.00103467	1.31e-11	13.7088	7.8642	23.897
heme	Haematological	flexdmg	40011#9861#Acute myeloid leukemia| NOS	SRSF2	6	98	0.0576923	67	150360	0.000445399	1.54e-11	137.399	58.2357	324.172
heme	Haematological	flexdmg	41202#D469#D46.9 Myelodysplastic syndrome| unspecified	SRSF2	6	132	0.0434783	31	98006	0.000316207	1.55e-11	143.704	58.972	350.18
solid	Female Genital Organs	ptv	40006#C541#C54.1 Endometrium	MSH6	11	606	0.0178282	63	78070	0.000806317	1.67e-11	22.4938	11.7964	42.8922
general	NA	UR	41202#BlockD37-D48#D37-D48 Neoplasms of uncertain or unknown behaviour	TET2	21	2230	0.00932919	143	109492	0.00130433	2.33e-11	7.2104	4.552	11.4213
heme	Haematological	flexdmg	40006#BlockC81-C96#C81-C96 Malignant neoplasms| stated or presumed to be primary| of lymphoid| haematopoietic and related tissue	SRSF2	12	1665	0.00715564	45	115611	0.000389085	2.73e-11	18.5163	9.7769	35.0675
solid	Female Genital Organs	ptv	40006#C54#C54 Malignant neoplasm of corpus uteri	MSH6	11	638	0.0169492	63	78070	0.000806317	2.85e-11	21.3656	11.2075	40.7308
heme	Haematological	ptv	Union#C920#C92.0 Acute myeloid leukaemia	TET2	9	224	0.0386266	178	143864	0.00123575	3.16e-11	32.4733	16.4129	64.2492
solid	Digestive Organs	rec	41202#D126#D12.6 Colon| unspecified	MUTYH	9	870	0.0102389	29	101431	0.000285827	3.19e-11	36.1823	17.0769	76.6626
heme	Haematological	ptv	40006#BlockC81-C96#C81-C96 Malignant neoplasms| stated or presumed to be primary| of lymphoid| haematopoietic and related tissue	TET2	17	1660	0.0101371	126	115530	0.00108944	3.37e-11	9.39	5.6458	15.6173
heme	Haematological	flexnonsyn	40011#9823#Chronic lymphocytic leukemia|small lymphocytic lymphoma	IGLL5	14	216	0.0608696	700	130393	0.00533972	5.26e-11	12.0734	6.9963	20.8349
heme	Haematological	ptv5pcnt	Union#D469#D46.9 Myelodysplastic syndrome| unspecified	ASXL1	8	194	0.039604	130	132972	0.000976695	5.42e-11	42.1799	20.3732	87.3276
heme	Haematological	flexdmg	41202#D46#D46 Myelodysplastic syndromes	SRSF2	6	156	0.037037	36	99877	0.000360313	8.19e-11	106.706	44.3294	256.855
heme	Haematological	ptv	Union#D474#D47.4 Osteomyelofibrosis	TET2	6	49	0.109091	153	130005	0.00117549	8.32e-11	104.046	43.9208	246.477
heme	Haematological	flexnonsyn	Union#C91#C91 Lymphoid leukaemia	IGLL5	19	466	0.0391753	729	130956	0.00553594	8.52e-11	7.3243	4.6031	11.6542
solid	Eye	ptv	Union#C69#C69 Malignant neoplasm of eye and adnexa	RB1	4	129	0.0300752	7	177742	3.93814e-05	9.82e-11	787.34	227.715	2722.28
heme	Haematological	flexnonsyn	40006#C911#C91.1 Chronic lymphocytic leukaemia	IGLL5	14	216	0.0608696	600	106578	0.00559816	9.87e-11	11.5131	6.666	19.8846
solid	Female Genital Organs	ptv5pcnt	40001#C56#C56 Malignant neoplasm of ovary	BRCA1	8	196	0.0392157	101	94936	0.00106274	1.22e-10	38.3657	18.426	79.8832
solid	Female Genital Organs	ptv5pcnt	41202#BlockC51-C58#C51-C58 Malignant neoplasms of female genital organs	MSH6	14	1449	0.00956938	57	70696	0.00080562	1.52e-10	11.9834	6.6631	21.5519
solid	Female Genital Organs	ptv	Union#BlockC51-C58#C51-C58 Malignant neoplasms of female genital organs	BRCA2	35	3381	0.0102459	249	93881	0.00264528	1.52e-10	3.903	2.7354	5.5691
heme	Haematological	ptv5pcnt	Union#BlockC81-C96#C81-C96 Malignant neoplasms| stated or presumed to be primary| of lymphoid| haematopoietic and related tissue	ASXL1	18	2526	0.00707547	127	139861	0.000907221	1.56e-10	7.8475	4.7827	12.8764
heme	Haematological	ptv	41202#D47#D47 Other neoplasms of uncertain or unknown behaviour of lymphoid| haematopoietic and related tissue	TET2	8	239	0.0323887	102	110858	0.00091925	1.78e-10	36.3797	17.5188	75.5462
heme	Haematological	UR	40006#C92#C92 Myeloid leukaemia	TET2	8	166	0.045977	154	114709	0.00134073	1.89e-10	35.897	17.3536	74.2555
solid	Digestive Organs	ptv	41202#D131#D13.1 Stomach	APC	5	257	0.019084	9	103754	8.67361e-05	1.92e-10	224.285	74.6528	673.833
heme	Haematological	ptv5pcnt	41202#D46#D46 Myelodysplastic syndromes	ASXL1	7	155	0.0432099	85	99828	0.00085074	2e-10	53.0395	24.1525	116.476
solid	Breast	ptv5pcnt	40006#BlockC50-C50#C50-C50 Malignant neoplasm of breast	CHEK2	64	5175	0.0122161	370	78108	0.0047147	2.2e-10	2.6107	1.9993	3.4092
solid	NA	ptv5pcnt	40011#2#(8010-8790) Epithelial	BRCA1	75	28871	0.00259103	136	137393	0.000988882	2.42e-10	2.6244	1.9791	3.48
heme	Haematological	flexdmg	41202#C93#C93 Monocytic leukaemia	SRSF2	4	19	0.173913	36	89940	0.000400107	2.94e-10	525.965	170.474	1622.76
heme	Haematological	ptv5pcnt	40006#D469#D46.9 Myelodysplastic syndrome| unspecified	ASXL1	5	37	0.119048	115	144150	0.000797144	3.03e-10	169.389	65.4037	438.7
solid	Breast	ptv5pcnt	40006#C50#C50 Malignant neoplasm of breast	CHEK2	64	5175	0.0122161	374	78097	0.00476609	3.12e-10	2.5825	1.9781	3.3715
general	NA	ptv	40002#BlockD37-D48#D37-D48 Neoplasms of uncertain or unknown behaviour	TET2	6	66	0.0833333	133	114097	0.00116432	4.24e-10	77.9884	33.2378	182.99
solid	Female Genital Organs	ptv	20001#1037#female genital tract cancer	MSH6	16	2217	0.00716525	63	78090	0.000806111	4.93e-10	8.9456	5.1595	15.51
general	NA	ptv5pcnt	Union#ChapterII#Chapter II Neoplasms	CHEK2	380	51237	0.00736192	590	120710	0.00486397	5.22e-10	1.5174	1.3333	1.7269
heme	Haematological	ptv	40006#D47#D47 Other neoplasms of uncertain or unknown behaviour of lymphoid| haematopoietic and related tissue	TET2	7	151	0.0443038	128	125302	0.00102049	5.28e-10	45.3805	20.8577	98.735
heme	Haematological	ptv5pcnt	40011#9989#Myelodysplastic syndrome| NOS	ASXL1	5	37	0.119048	160	177680	0.000899685	5.35e-10	150.068	58.231	386.74
solid	Digestive Organs	UR	20001#1020#large bowel cancer|colorectal cancer	MLH1	14	943	0.014629	171	116158	0.00146997	5.56e-10	10.0848	5.8265	17.4553
heme	Haematological	ptv	Union#D471#D47.1 Chronic myeloproliferative disease	TET2	7	130	0.0510949	178	145321	0.00122338	6.37e-10	43.9605	20.2615	95.3794
heme	Haematological	ptv	40006#D469#D46.9 Myelodysplastic syndrome| unspecified	TET2	5	37	0.119048	143	144122	0.000991231	8.75e-10	136.195	52.7685	351.52
general	NA	flexdmg	Union#BlockD37-D48#D37-D48 Neoplasms of uncertain or unknown behaviour	SRSF2	15	3517	0.00424689	67	145302	0.000460896	9.19e-10	9.2494	5.2788	16.2067
heme	Haematological	flexnonsyn	40006#C91#C91 Lymphoid leukaemia	IGLL5	14	269	0.04947	587	108057	0.00540297	9.4e-10	9.5806	5.5642	16.4959
heme	Haematological	flexdmg	Union#C931#C93.1 Chronic monocytic leukaemia	SRSF2	4	23	0.148148	84	177771	0.000472295	9.73e-10	368.056	124.599	1087.21
solid	Digestive Organs	ptv	Union#C18#C18 Malignant neoplasm of colon	MSH6	17	2396	0.00704517	141	146061	0.000964419	1.14e-09	7.3498	4.4364	12.1765
heme	Haematological	ptv5pcnt	Union#C92#C92 Myeloid leukaemia	ASXL1	8	320	0.0243902	128	144457	0.000885292	1.16e-09	28.2143	13.6968	58.119
heme	Haematological	flexnonsyn	20001#1055#chronic lymphocytic	IGLL5	10	107	0.0854701	608	111274	0.0054343	1.28e-09	17.1043	8.9025	32.8627
solid	Digestive Organs	ptv	Union#C18#C18 Malignant neoplasm of colon	MLH1	10	2403	0.00414422	33	146169	0.000225715	1.47e-09	18.4326	9.0745	37.4416
solid	Female Genital Organs	ptv5pcnt	41202#C541#C54.1 Endometrium	MSH6	10	716	0.0137741	57	70696	0.00080562	1.62e-09	17.3224	8.811	34.0557
solid	Digestive Organs	ptv	41202#BlockC15-C26#C15-C26 Malignant neoplasms of digestive organs	ATM	34	4277	0.0078868	225	102516	0.00218997	1.81e-09	3.622	2.5221	5.2016
solid	Female Genital Organs	ptv5pcnt	41202#C54#C54 Malignant neoplasm of corpus uteri	MSH6	10	725	0.0136054	57	70696	0.00080562	1.82e-09	17.1073	8.702	33.6313
general	NA	ptv5pcnt	40006#ChapterII#Chapter II Neoplasms	BRCA1	77	30198	0.00254335	150	144269	0.00103864	1.85e-09	2.4524	1.8627	3.2289
solid	Breast	ptv	40011#8500#Duct adenocarcinoma	PALB2	31	4694	0.00656085	156	93277	0.00166965	1.91e-09	3.9488	2.6829	5.8122
heme	Haematological	ptv	40011#9989#Myelodysplastic syndrome| NOS	TET2	5	37	0.119048	209	177631	0.00117521	1.97e-09	114.853	44.6994	295.107
solid	Breast	ptv	Union#BlockC50-C50#C50-C50 Malignant neoplasm of breast	PALB2	40	7418	0.00536337	147	90540	0.00162096	2.1e-09	3.3212	2.3396	4.7146
solid	Breast	ptv	41202#BlockC50-C50#C50-C50 Malignant neoplasm of breast	PALB2	32	5734	0.00554977	100	71150	0.00140351	2.28e-09	3.9707	2.6643	5.9176
general	NA	flexdmg	40001#ChapterII#Chapter II Neoplasms	SRSF2	17	5328	0.00318054	62	143954	0.000430508	2.43e-09	7.4083	4.3289	12.6783
general	NA	ptv	Union#C80#C80 Malignant neoplasm without specification of site	BRCA2	19	1148	0.0162811	447	159713	0.00279096	2.54e-09	5.9135	3.7228	9.3934
solid	Digestive Organs	rec	Union#D126#D12.6 Colon| unspecified	MUTYH	9	1129	0.00790861	53	134358	0.000394313	2.74e-09	20.2086	9.9448	41.0653
solid	Breast	ptv	41202#C50#C50 Malignant neoplasm of breast	PALB2	32	5734	0.00554977	101	71120	0.00141812	2.81e-09	3.9297	2.6381	5.8537
solid	NA	ptv	Union#C773#C77.3 Axillary and upper limb lymph nodes	BRCA2	20	1298	0.0151745	279	101338	0.0027456	2.95e-09	5.5966	3.5437	8.8388
general	NA	ptv5pcnt	2453#Cancer diagnosed by doctor	BRCA1	46	13983	0.00327892	150	137406	0.00109046	3.09e-09	3.0135	2.1648	4.195
heme	Haematological	ptv5pcnt	40006#D46#D46 Myelodysplastic syndromes	ASXL1	5	57	0.0806452	100	117769	0.000848399	3.16e-09	103.306	40.5578	263.134
heme	Haematological	ptv5pcnt	41202#D469#D46.9 Myelodysplastic syndrome| unspecified	ASXL1	6	132	0.0434783	81	97956	0.000826219	3.18e-09	54.9697	23.5734	128.181
solid	Skin	raredmg	40011#8743#Superficial spreading melanoma	CDKN2A	12	985	0.0120361	177	160309	0.0011029	3.22e-09	11.0339	6.1286	19.8656
heme	Haematological	flexdmg	Union#C93#C93 Monocytic leukaemia	SRSF2	4	27	0.129032	69	125482	0.000549577	3.27e-09	269.419	91.8342	790.411
heme	Haematological	ptv5pcnt	40001#C92#C92 Myeloid leukaemia	ASXL1	6	124	0.0461538	118	131732	0.000894956	3.3e-09	54.018	23.3447	124.994
general	NA	ptv	40002#ChapterII#Chapter II Neoplasms	TET2	14	1397	0.00992204	159	138811	0.00114413	3.3e-09	8.749	5.0531	15.1482
solid	Female Genital Organs	ptv5pcnt	40001#BlockC51-C58#C51-C58 Malignant neoplasms of female genital organs	BRCA1	8	308	0.0253165	101	94936	0.00106274	3.78e-09	24.4146	11.783	50.5875
general	NA	ptvraredmg	Union#ChapterII#Chapter II Neoplasms	ATM	659	50958	0.0127671	1159	120141	0.00955482	4.02e-09	1.3405	1.2176	1.4759
solid	Digestive Organs	ptv	41202#D126#D12.6 Colon| unspecified	APC	6	873	0.00682594	11	101449	0.000108417	4.51e-09	63.3858	23.3892	171.779
heme	Haematological	ptv	40011#9960#Chronic myeloproliferative disease| NOS	TET2	5	47	0.0961538	209	177621	0.00117528	5.97e-09	90.4108	35.6038	229.585
solid	NA	ptv	40011#8140#Adenocarcinoma| NOS	ATM	45	6466	0.00691138	240	99248	0.00241235	6.55e-09	2.878	2.0911	3.9609
heme	Haematological	ptv	40006#D46#D46 Myelodysplastic syndromes	TET2	5	57	0.0806452	117	117752	0.000992627	6.73e-09	88.2831	34.7636	224.197
solid	Breast	ptv	Union#C50#C50 Malignant neoplasm of breast	PALB2	37	6693	0.00549777	152	91263	0.00166275	6.74e-09	3.3192	2.3153	4.7583
general	NA	ptvraredmg	40012#3#Malignant| primary site	ATM	377	26671	0.0139382	1451	145345	0.00988447	7.18e-09	1.4159	1.2633	1.587
general	NA	ptvraredmg	41202#ChapterII#Chapter II Neoplasms	ATM	608	46884	0.0128022	1204	124589	0.00957128	7.46e-09	1.3419	1.2166	1.4802
heme	Haematological	ptv	40006#D471#D47.1 Chronic myeloproliferative disease	TET2	5	59	0.078125	143	144122	0.000991231	7.69e-09	85.4107	33.7822	215.941
general	NA	ptv5pcnt	40006#ChapterII#Chapter II Neoplasms	CHEK2	242	30033	0.00799339	740	143679	0.00512398	7.7e-09	1.5645	1.3524	1.8099
heme	Haematological	UR	40006#C920#C92.0 Acute myeloid leukaemia	DNMT3A	6	99	0.0571429	162	122027	0.00132581	8.83e-09	45.6517	19.741	105.571
heme	Haematological	ptv5pcnt	41202#BlockC81-C96#C81-C96 Malignant neoplasms| stated or presumed to be primary| of lymphoid| haematopoietic and related tissue	ASXL1	14	1991	0.00698254	89	105053	0.000846474	9e-09	8.2999	4.7161	14.6073
heme	Haematological	flexdmg	40006#D47#D47 Other neoplasms of uncertain or unknown behaviour of lymphoid| haematopoietic and related tissue	SRSF2	5	153	0.0316456	50	125380	0.000398629	9.78e-09	81.9477	32.2393	208.299
