## Supplemental table 10 for "Surveying the contribution of rare variants to the genetic architecture of human disease through exome sequencing of 177,882 UK Biobank participants"

### Sheet: Binary_Syn
model	phenotype	Gene	pValue
syn	41202#T13#T13 Other injuries of lower limb| level unspecified	NSD3	3.76e-09
syn	Union#C911#C91.1 Chronic lymphocytic leukaemia	IGLL5	3.94e-09
syn	Union#M8587#M85.87 Other specified disorders of bone density and structure (Ankle and foot)	PANK2	4.39e-09
syn	Union#C91#C91 Lymphoid leukaemia	IGLL5	1.22e-08
syn	20002#1635#fracture radius	GTSF1L	3.6e-08
syn	40006#BlockC60-C63#C60-C63 Malignant neoplasms of male genital organs	TMPRSS4	4.23e-08
syn	Union#J06#J06 Acute upper respiratory infections of multiple and unspecified sites	NECTIN4	4.97e-08
syn	40006#C61#C61 Malignant neoplasm of prostate	TMPRSS4	6.26e-08
syn	Source of report of J43 (emphysema)	SELENOW	6.66e-08
syn	Source of report of J06 (acute upper respiratory infections of multiple and unspecified sites)	NECTIN4	7.41e-08
syn	41202#E23#E23 Hypofunction and other disorders of pituitary gland	FAM181A	1.26e-07
syn	41202#N47#N47 Redundant prepuce| phimosis and paraphimosis	RRNAD1	1.72e-07
syn	Union#J439#J43.9 Emphysema| unspecified	SELENOW	1.74e-07
syn	Source of report of K29 (gastritis and duodenitis)	MB	1.94e-07
syn	Union#J980#J98.0 Diseases of bronchus| not elsewhere classified	GIMAP7	1.95e-07
syn	Union#BlockC51-C58#C51-C58 Malignant neoplasms of female genital organs	HMX2	1.96e-07
syn	41202#M2427#M24.27 Disorder of ligament (Ankle and foot)	NGB	2.63e-07
syn	Union#C17#C17 Malignant neoplasm of small intestine	FBXW11	3.51e-07
syn	Union#BlockJ40-J47#J40-J47 Chronic lower respiratory diseases	NUTM2G	3.57e-07
syn	Union#J342#J34.2 Deviated nasal septum	TNFSF12-TNFSF13	3.94e-07
syn	Union#I73#I73 Other peripheral vascular diseases	ZSCAN4	4.29e-07
syn	40011#9061#Seminoma| NOS	ZNF23	4.36e-07
syn	20001#1039#ovarian cancer	PPP3CA	4.39e-07
syn	41202#I10#I10 Essential (primary) hypertension	TNFRSF1A	4.4e-07
syn	Union#L899#L89.9 Decubitus ulcer and pressure area| unspecified	GALNT3	4.41e-07
syn	41202#BlockR30-R39#R30-R39 Symptoms and signs involving the urinary system	CTC1	4.44e-07
syn	Union#M775#M77.5 Other enthesopathy of foot	C8A	4.44e-07
syn	20002#1093#pulmonary embolism +|- dvt	ABHD14B	4.67e-07
syn	Union#R001#R00.1 Bradycardia| unspecified	CRIPT	4.71e-07
syn	Union#I770#I77.0 Arteriovenous fistula| acquired	MTMR3	4.75e-07
syn	Union#M49#M49 Spondylopathies in diseases classified elsewhere	PAPOLB	5.1e-07
syn	41202#S668#S66.8 Injury of other muscles and tendons at wrist and hand level	ATXN7L1	5.2e-07
syn	Source of report of I20 (angina pectoris)	THOC5	5.33e-07
syn	41202#C504#C50.4 Upper-outer quadrant of breast	USF3	5.43e-07
syn	41202#J341#J34.1 Cyst and mucocele of nose and nasal sinus	RHOQ	5.46e-07
syn	41202#L819#L81.9 Disorder of pigmentation| unspecified	FRMD4B	6.14e-07
syn	Union#B964#B96.4 Proteus (mirabilis)(morganii) as the cause of diseases classified to other chapters	ATP6V1B1	6.2e-07
syn	Union#S221#S22.1 Multiple fractures of thoracic spine	HOXD4	6.86e-07
syn	41202#O47#O47 False labour	LMTK3	6.99e-07
syn	Union#T13#T13 Other injuries of lower limb| level unspecified	NSD3	7.01e-07
syn	Union#S2210#S22.10 Multiple fractures of thoracic spine (closed)	HOXD4	7.52e-07
syn	Union#E612#E61.2 Magnesium deficiency	MKRN2OS	7.65e-07
syn	Union#D125#D12.5 Sigmoid colon	MRPL12	7.94e-07
syn	Union#R02#R02 Gangrene| not elsewhere classified	SCARB1	7.94e-07
syn	41202#O60#O60 Preterm delivery	ANXA10	7.94e-07
syn	Source of report of N13 (obstructive and reflux uropathy)	ARF6	8.1e-07
syn	Union#I7021#I70.21 Atherosclerosis of arteries of extremities (with gangrene)	C1QA	8.13e-07
syn	20002#1634#fracture forearm | wrist	ACBD5	8.21e-07
syn	41202#S4220#S42.20 Fracture of upper end of humerus (closed)	PRPF19	8.27e-07
syn	Union#S36#S36 Injury of intra-abdominal organs	TOLLIP	8.35e-07

### Sheet: Quant_Syn
model	Field	geno	p
syn	Urate	MACROD1	8.56e-15
syn	logMAR| final (right)	MESD	1.25e-07
syn	Weighted-mean MO in tract uncinate fasciculus (right)	HSF4	1.82e-07
syn	Volume of amygdala (right)	PIM2	3.47e-07
syn	Birth weight	DHTKD1	5.44e-07
syn	Total BMD (bone mineral density)	OR10K1	5.44e-07
syn	Mean L1 in anterior corona radiata on FA skeleton (left)	GPIHBP1	6.05e-07
syn	Total BMD (bone mineral density) (right)	OR10K1	7.02e-07
syn	Volume of grey matter in Amygdala (left)	CYP3A7-CYP3A51P	7.16e-07
syn	Weighted-mean ISOVF in tract corticospinal tract (right)	SPACA1	7.47e-07
syn	Arm tissue fat percentage (left)	TEAD2	7.64e-07
syn	Average acceleration 15:00 - 15:59	IL1RN	8.2e-07
syn	Mean L3 in corticospinal tract on FA skeleton (right)	JRK	8.8e-07
syn	Weighted-mean OD in tract corticospinal tract (right)	KRT31	8.9e-07
syn	Volume of grey matter in Angular Gyrus (right)	SPACA3	8.92e-07
syn	Mean MD in posterior thalamic radiation on FA skeleton (right)	CCSER2	9.22e-07
syn	Minimum carotid IMT (intima-medial thickness) at 150 degrees	VMAC	9.3e-07
syn	Eosinophill count	DIRAS2	1.02e-06
syn	Volume of grey matter in Temporal Occipital Fusiform Cortex (left)	DMAP1	1.08e-06
syn	Starch	OR5A1	1.09e-06
syn	Trunk BMD (bone mineral density) (right)	OR10K1	1.15e-06
syn	Arm tissue fat percentage (right)	TEAD2	1.2e-06
syn	Volume of grey matter in Amygdala (left)	CYP3A7	1.21e-06
syn	ECG| phase time	ARL4A	1.29e-06
syn	Mean platelet (thrombocyte) volume	ZSCAN2	1.34e-06
syn	Trunk BMD (bone mineral density)	OR10K1	1.41e-06
syn	Mean ISOVF in inferior cerebellar peduncle on FA skeleton (right)	HS6ST1	1.42e-06
syn	Mean rfMRI head motion| averaged across space and time points	LAMC1	1.49e-06
syn	Volume of grey matter in Angular Gyrus (left)	TCF23	1.54e-06
syn	Mean FA in anterior corona radiata on FA skeleton (left)	ASGR2	1.56e-06
syn	Weighted-mean MO in tract medial lemniscus (right)	ACAA2	1.59e-06
syn	Total peripheral resistance during PWA	IL36A	1.69e-06
syn	Urate	DDX50	1.74e-06
syn	Trunk BMD (bone mineral density) (left)	OR10K1	1.75e-06
syn	Median T2star in accumbens (right)	KCNJ12	1.77e-06
syn	Mean corpuscular haemoglobin	NGRN	1.84e-06
syn	Weighted-mean MO in tract corticospinal tract (left)	FUT3	1.87e-06
syn	Standard deviation of acceleration	OR7C2	1.88e-06
syn	Mean L2 in superior longitudinal fasciculus on FA skeleton (left)	TXNRD3	1.91e-06
syn	Volume of grey matter in Intracalcarine Cortex (left)	GPX6	1.98e-06
syn	Mean ICVF in middle cerebellar peduncle on FA skeleton	SEMA3B	2.01e-06
syn	Volume of grey matter in Middle Temporal Gyrus| temporooccipital part (right)	LSS	2.12e-06
syn	Weighted-mean OD in tract inferior fronto-occipital fasciculus (right)	ATXN1L	2.15e-06
syn	Corneal resistance factor (left)	METAP1D	2.19e-06
syn	Age diabetes diagnosed	GPAM	2.25e-06
syn	Weighted-mean ISOVF in tract uncinate fasciculus (right)	CLCNKA	2.29e-06
syn	Arms combined bone area	FXR1	2.35e-06
syn	Mean MD in uncinate fasciculus on FA skeleton (left)	PTGIS	2.37e-06
syn	Cholesterol	SLC25A39	2.4e-06
syn	Age at death	ZNF382	2.41e-06

### Sheet: Binary_perm
model	phenotype	genotype	pValue
URmtr	Union#K627#K62.7 Radiation proctitis	LYRM1	4.181e-09
flexdmg	20002#1192#renal|kidney failure	COX11	4.648e-09
ptvraredmg	20002#1192#renal|kidney failure	COX11	4.648e-09
flexdmg	Union#M4797#M47.97 Spondylosis| unspecified (Lumbosacral region)	C10orf82	8.341e-09
ptvraredmg	Union#M4797#M47.97 Spondylosis| unspecified (Lumbosacral region)	C10orf82	8.341e-09
raredmgmtr	41202#BlockA00-A09#A00-A09 Intestinal infectious diseases	TNR	1.081e-08
flexdmg	41202#BlockC69-C72#C69-C72 Malignant neoplasms of eye| brain and other parts of central nervous system	BRSK1	1.37e-08
ptv5pcnt	Union#N816#N81.6 Rectocele	DMXL2	1.418e-08
URmtr	41202#D472#D47.2 Monoclonal gammopathy	ERLIN2	1.995e-08
UR	Union#C785#C78.5 Secondary malignant neoplasm of large intestine and rectum	PROKR1	2.054e-08
raredmg	Union#I451#I45.1 Other and unspecified right bundle-branch block	SLC25A25	2.144e-08
URmtr	41202#I85#I85 Oesophageal varices	ALDH3A2	2.297e-08
flexdmg	Union#S2710#S27.10 Traumatic haemothorax (without open wound into thoracic cavity)	AMER3	2.348e-08
ptvraredmg	Union#S2710#S27.10 Traumatic haemothorax (without open wound into thoracic cavity)	AMER3	2.348e-08
URmtr	41202#BlockF10-F19#F10-F19 Mental and behavioural disorders due to psychoactive substance use	CCDC25	2.481e-08
flexdmg	20002#1433#cerebral palsy	GNRHR	2.784e-08
raredmgmtr	41202#S661#S66.1 Injury of flexor muscle and tendon of other finger at wrist and hand level	RAB34	3.345e-08
ptv	41202#H532#H53.2 Diplopia	MARK3	3.458e-08
ptv5pcnt	41202#H532#H53.2 Diplopia	MARK3	3.458e-08
URmtr	Union#O752#O75.2 Pyrexia during labour| not elsewhere classified	HSPA4L	3.757e-08
flexnonsyn	Union#D235#D23.5 Skin of trunk	KDELR1	3.794e-08
flexnonsynmtr	40002#N179#N17.9 Acute renal failure| unspecified	EWSR1	3.805e-08
flexnonsyn	Union#K076#K07.6 Temporomandibular joint disorders	KAZN	3.917e-08
flexdmg	Union#BlockT66-T78#T66-T78 Other and unspecified effects of external causes	ANTXR1	3.999e-08
raredmgmtr	Union#N40#N40 Hyperplasia of prostate	FAAH	4.146e-08
ptv	40002#C859#C85.9 Non-Hodgkin's lymphoma| unspecified type	HMOX1	4.148e-08
ptv5pcnt	40002#C859#C85.9 Non-Hodgkin's lymphoma| unspecified type	HMOX1	4.148e-08
flexnonsyn	20002#1243#psychological|psychiatric problem	MMP19	4.271e-08
flexnonsynmtr	41202#Z080#Z08.0 Follow-up examination after surgery for malignant neoplasm	C19orf38	4.696e-08
UR	Union#D235#D23.5 Skin of trunk	KDELR1	4.737e-08
flexnonsynmtr	41202#R090#R09.0 Asphyxia	SEC31A	4.98e-08
raredmg	Source of report of K14 (diseases of tongue)	FUT8	5.3e-08
URmtr	41202#F332#F33.2 Recurrent depressive disorder| current episode severe without psychotic symptoms	CTNNA1	5.444e-08
ptvraredmg	41202#N42#N42 Other disorders of prostate	SPATA5	5.731e-08
flexdmg	Union#F19#F19 Mental and behavioural disorders due to multiple drug use and use of other psychoactive substances	TRAPPC9	6.376e-08
UR	41202#F103#F10.3 Withdrawal state	REEP3	6.389e-08
raredmgmtr	41202#K73#K73 Chronic hepatitis| not elsewhere classified	SP3	6.647e-08
flexnonsynmtr	40002#I35#I35 Nonrheumatic aortic valve disorders	FASTK	6.791e-08
flexdmg	Union#M4712#M47.12 Other spondylosis with myelopathy (Cervical region)	UNC45B	6.832e-08
URmtr	41202#D050#D05.0 Lobular carcinoma in situ	ITSN2	6.957e-08
URmtr	20002#1267#spinal injury	PM20D2	7.011e-08
flexnonsynmtr	40006#D37#D37 Neoplasm of uncertain or unknown behaviour of oral cavity and digestive organs	C10orf53	7.081e-08
raredmg	41202#I447#I44.7 Left bundle-branch block| unspecified	COPB1	7.106e-08
flexdmg	Union#M206#M20.6 Acquired deformity of toe(s)| unspecified	HTR3C	7.183e-08
flexnonsynmtr	Union#E21#E21 Hyperparathyroidism and other disorders of parathyroid gland	ZNF234	7.194e-08
URmtr	40002#J69#J69 Pneumonitis due to solids and liquids	MXRA8	7.204e-08
flexnonsyn	Source of report of L10 (pemphigus)	ATF3	7.512e-08
URmtr	Union#J06#J06 Acute upper respiratory infections of multiple and unspecified sites	PPM1N	7.564e-08
flexnonsyn	41202#K91#K91 Postprocedural disorders of digestive system| not elsewhere classified	TMLHE	8.027e-08
flexnonsyn	Source of report of H69 (other disorders of eustachian tube)	BCL2L12	8.118e-08

### Sheet: Quantit_perm
model	Field	geno	p
flexdmg	Calibration - minimum y stationary value	OIP5	9.64404e-09
UR	Weighted-mean FA in tract uncinate fasciculus (left)	HERC4	2.15209e-08
rec	Weighted-mean ISOVF in tract uncinate fasciculus (right)	COG5	2.66576e-08
raredmgmtr	Volume of grey matter in Pallidum (left)	DPH2	2.66914e-08
UR	Mean MD in superior corona radiata on FA skeleton (left)	HOMER3	3.00793e-08
URmtr	Mean MD in superior corona radiata on FA skeleton (left)	HOMER3	3.00793e-08
URmtr	Mean ICVF in anterior limb of internal capsule on FA skeleton (right)	FFAR2	3.07654e-08
raredmgmtr	Trunk fat mass	ATP6V1F	3.23349e-08
ptvraredmg	Weighted-mean MO in tract acoustic radiation (left)	SNRNP40	3.95825e-08
UR	Mean MO in cingulum hippocampus on FA skeleton (right)	HNMT	4.06865e-08
UR	Volume of grey matter in Caudate (right)	UGT2B28	4.80279e-08
UR	Mean ICVF in anterior limb of internal capsule on FA skeleton (right)	FFAR2	5.27224e-08
ptvraredmg	Weighted-mean L2 in tract forceps major	FRK	5.47356e-08
ptvraredmg	Calibration - minimum y stationary value	OIP5	5.55956e-08
flexnonsynmtr	L1 antigen for Human Papillomavirus type-18	DDX46	5.99202e-08
URmtr	Mean L1 in fornix cres+stria terminalis on FA skeleton (left)	VPS26A	6.77711e-08
flexnonsynmtr	Weighted-mean ISOVF in tract superior thalamic radiation (right)	COL8A1	8.40469e-08
flexnonsyn	Mean sphered cell volume	ZNF331	8.48517e-08
ptv	Mean ICVF in body of corpus callosum on FA skeleton	RGN	8.7079e-08
ptv5pcnt	Mean ICVF in body of corpus callosum on FA skeleton	RGN	8.7079e-08
ptv	Retinol	BCL7C	9.3657e-08
ptv5pcnt	Retinol	BCL7C	9.3657e-08
flexdmg	Mean MO in sagittal stratum on FA skeleton (left)	ZC3H12A	1.02934e-07
URmtr	Mean FA in posterior corona radiata on FA skeleton (left)	DEGS1	1.04186e-07
URmtr	Weighted-mean L2 in tract uncinate fasciculus (right)	DCAF4L2	1.16702e-07
ptv	Weighted-mean ISOVF in tract parahippocampal part of cingulum (right)	HK3	1.17216e-07
ptv5pcnt	Weighted-mean ISOVF in tract parahippocampal part of cingulum (right)	HK3	1.17216e-07
ptvraredmg	Weighted-mean MO in tract medial lemniscus (left)	CRYGA	1.25141e-07
raredmg	Weighted-mean MO in tract medial lemniscus (left)	CRYGA	1.25141e-07
ptv	SHBG	CFAP73	1.29114e-07
ptvraredmg	Volume of grey matter in Parietal Operculum Cortex (left)	THAP9	1.29791e-07
flexdmg	Weighted-mean MO in tract medial lemniscus (left)	CRYGA	1.34727e-07
flexdmg	Mean ISOVF in tapetum on FA skeleton (right)	SLC6A20	1.43023e-07
flexnonsyn	Volume of grey matter in Cuneal Cortex (right)	OR10G3	1.45653e-07
raredmgmtr	Weighted-mean L1 in tract forceps major	NDUFA8	1.47606e-07
ptv	Volume of grey matter in Middle Temporal Gyrus| temporooccipital part (left)	DENND4C	1.48551e-07
rec	Whole body fat-free mass	CALR3	1.56127e-07
UR	Mean OD in anterior limb of internal capsule on FA skeleton (left)	OR5M8	1.56811e-07
raredmg	Volume of grey matter in Hippocampus (right)	KIAA1671	1.58565e-07
flexdmg	Total peripheral resistance during PWA	PLPPR4	1.62771e-07
ptvraredmg	Total peripheral resistance during PWA	PLPPR4	1.62771e-07
flexnonsynmtr	Calibration coefficients - z slope	RALGPS2	1.71152e-07
flexdmg	Weighted-mean OD in tract corticospinal tract (left)	CCDC102B	1.80927e-07
flexnonsyn	Mean FA in middle cerebellar peduncle on FA skeleton	ZNF705G	1.84284e-07
raredmgmtr	Forced vital capacity (FVC)| Best measure	HBE1	1.86338e-07
flexnonsynmtr	Whole body water mass	LIPJ	1.92189e-07
flexnonsynmtr	Maximum carotid IMT (intima-medial thickness) at 150 degrees	GTF2IRD2B	1.92885e-07
flexnonsyn	Maximum carotid IMT (intima-medial thickness) at 150 degrees	GTF2IRD2B	1.92885e-07
UR	Mean L2 in superior corona radiata on FA skeleton (left)	KRT80	1.94563e-07
rec	Calibration - maximum y stationary value	CD244	2.00351e-07
