## Supplemental table 12 for "Surveying the contribution of rare variants to the genetic architecture of human disease through exome sequencing of 177,882 UK Biobank participants"

### Sheet: Table S12
GENE	Phenotype	Quantitative / Binary	Significant Wang et al	Significant Cirulli et al	Significant Van Hout et al	P-Value Wang et al	P-Value Cirulli et al	P-Value Van Hout et al.
ABCA1	Apolipoprotein A	Q	Yes	Yes	No	7.07e-31	1.8e-40	NA
ABCA1	HDL cholesterol	Q	Yes	Yes	No	2.86e-24	2.9e-35	NA
ABCB11	Alkaline phosphatase	Q	No	Yes	No	9.06726e-09	1.8e-13	NA
ALB	Albumin	Q	Yes	No	No	2.02e-21	NA	NA
ALPL	Alkaline phosphatase	Q	Yes	Yes	No	2.69e-210	2.4e-186	NA
ALPL	Phosphate	Q	Yes	Yes	No	2.23e-17	2.1e-16	NA
ANGPTL3	Apolipoprotein A	Q	No	Yes	No	3.7426e-09	4.6e-14	NA
ANGPTL3	Cholesterol	Q	Yes	Yes	No	2.38e-11	3.2e-10	NA
APOA5	Triglycerides	Q	Yes	Yes	No	2.65e-15	2e-12	NA
APOB	Apolipoprotein B	Q	Yes	Yes	No	3e-34	1.3e-18	NA
APOB	Cholesterol	Q	Yes	Yes	No	1.85e-37	6.7e-25	NA
APOB	LDL direct	Q	Yes	Yes	No	1.32e-49	8.9e-31	NA
APOB	Triglycerides	Q	Yes	Yes	No	1.12e-25	2.5e-15	NA
APOC3	Apolipoprotein A	Q	Yes	No	No	1.28e-26	NA	NA
APOC3	HDL cholesterol	Q	Yes	No	No	1.96e-39	NA	NA
APOC3	Triglycerides	Q	Yes	No	No	4.87e-88	NA	NA
ASGR1	Alkaline phosphatase	Q	Yes	Yes	No	2.21e-21	8.7e-16	NA
ASXL1	Red blood cell (erythrocyte) distribution width	Q	No	No	Yes	2.4429e-05	NA	2.4e-11
CETP	HDL cholesterol	Q	Yes	Yes	No	4.03e-13	2.5e-10	NA
CRP	C-reactive protein	Q	Yes	Yes	No	2.21e-12	6.6e-11	NA
CST3	Cystatin C	Q	Yes	Yes	No	6.28e-42	9.6e-52	NA
FCGRT	Albumin	Q	Yes	No	No	8.82e-12	NA	NA
FLG	20002#1452#eczema|dermatitis	B	Yes	No	No	1.55e-23	NA	NA
FLG	Union#L30#L30 Other dermatitis	B	Yes	No	No	1.38e-26	NA	NA
FLG	Vitamin D	Q	Yes	No	No	7.44e-25	NA	NA
GCK	Glucose	Q	No	Yes	No	2.08967e-08	2e-10	NA
GCK	Glycated haemoglobin (HbA1c)	Q	Yes	Yes	No	3.39e-12	3e-12	NA
GGT1	Gamma glutamyltransferase	Q	Yes	No	No	1.18e-22	NA	NA
GOT1	Aspartate aminotransferase	Q	Yes	Yes	No	3.07e-70	5.4e-58	NA
GP1BB	Mean platelet (thrombocyte) volume	Q	No	Yes	No	0.000147011	3e-12	NA
GP9	Mean platelet (thrombocyte) volume	Q	Yes	Yes	No	1.51e-11	5.2e-11	NA
GPLD1	Alkaline phosphatase	Q	Yes	Yes	No	1.28e-58	1.9e-34	NA
GPT	Alanine aminotransferase	Q	Yes	Yes	No	3.51e-127	1.9e-28	NA
IGFALS	IGF-1	Q	Yes	No	No	5.5e-26	NA	NA
IL33	Eosinophill percentage	Q	No	No	Yes	4.96952e-09	NA	5.4e-12
IL33	Eosinophill count	Q	No	No	Yes	2.28326e-08	NA	3.3e-10
IQGAP2	Mean platelet (thrombocyte) volume	Q	Yes	Yes	Yes	6.06e-21	4.4e-11	1.1e-19
JAK2	Platelet crit	Q	No	Yes	No	4.38781e-08	5.1e-19	NA
JAK2	D45 Polycythaemia vera	B	No	Yes	No	NA	1.7e-19	NA
KALRN	Mean platelet (thrombocyte) volume	Q	Yes	No	Yes	7.53e-23	NA	2.7e-23
KLF1	Mean corpuscular haemoglobin	Q	Yes	Yes	Yes	7.01e-15	5e-15	1.7e-16
KLF1	Mean corpuscular volume	Q	Yes	Yes	Yes	9.54e-13	6.9e-14	4e-14
KLF1	Red blood cell (erythrocyte) distribution width	Q	Yes	Yes	Yes	1.51e-13	1.5e-14	1.5e-13
LCAT	Apolipoprotein A	Q	Yes	Yes	No	2.76e-13	9.1e-12	NA
LCAT	HDL cholesterol	Q	Yes	Yes	No	1.54e-15	9.1e-15	NA
LDLR	20002#1473#high cholesterol	B	Yes	Yes	No	2.42e-14	1.9e-18	NA
LDLR	6177#1#Cholesterol lowering medication	B	No	Yes	No	NA	8e-12	NA
LDLR	Treatment/medication code: atorvastatin	B	No	Yes	No	NA	2.17e-10	NA
LDLR	Union#E78#E78 Disorders of lipoprotein metabolism and other lipidaemias	B	Yes	No	No	3.603e-14	NA	NA
LIPG	Apolipoprotein A	Q	Yes	No	No	1.12e-10	NA	NA
MC1R	Hair colour (natural; before greying): Red	B	No	Yes	No	NA	2.2e-10	NA
MLH1	Union#C18#C18 Malignant neoplasm of colon	B	No	No	Yes	1.293e-07	NA	3.5e-11
MPL	Platelet count	Q	No	Yes	No	2.97084e-09	7.7e-11	NA
PCSK9	Apolipoprotein B	Q	Yes	Yes	No	5.82e-25	2e-24	NA
PCSK9	Cholesterol	Q	Yes	Yes	No	2.56e-23	1.1e-21	NA
PCSK9	LDL direct	Q	Yes	Yes	No	1.02e-27	4e-26	NA
PKD1	Chronic kidney disease	B	No	No	Yes	2e-09	NA	2.9e-10
PKD2	20002#1427#polycystic kidney	B	Yes	No	No	2.74e-15	NA	NA
RHAG	Mean sphered cell volume	Q	Yes	No	No	2.11e-11	NA	NA
SCARB1	HDL cholesterol	Q	Yes	No	No	4e-11	NA	NA
SHBG	SHBG	Q	Yes	Yes	No	1.94e-35	1.1e-33	NA
SLC22A12	Urate	Q	Yes	Yes	No	1.88e-140	3.3e-108	NA
SLC22A2	Lipoprotein A	Q	Yes	No	No	6.19e-21	NA	NA
SLC2A9	Urate	Q	Yes	Yes	No	1.67e-23	1.4e-19	NA
SLC45A2	Hair colour (natural; before greying): Blonde	B	No	Yes	No	NA	1.2e-17	NA
SMAD6	6mm weak meridian (right)	Q	No	Yes	No	0.000181928	3.1e-11	NA
STAB1	Median T2star in caudate (left)	Q	Yes	Yes	No	4.89e-13	5.9e-11	NA
STAB1	Median T2star in caudate (right)	Q	Yes	No	No	7.8e-12	NA	NA
STAB1	Median T2star in putamen (left)	Q	Yes	Yes	No	6.13e-16	4.9e-11	NA
STAB1	Median T2star in putamen (right)	Q	Yes	Yes	No	7.67e-18	2.1e-14	NA
THPO	Platelet count	Q	Yes	No	No	2.98e-12	NA	NA
THPO	Platelet crit	Q	Yes	No	No	5.96e-14	NA	NA
TTN	Union#I48#I48 Atrial fibrillation and flutter	B	No	Yes	No	8.152e-06	1.1e-11	NA
TUBB1	Platelet count	Q	Yes	Yes	No	1.56e-11	1.2e-15	NA
TUBB1	Platelet distribution width	Q	Yes	Yes	Yes	3.64e-47	2.8e-43	2.5e-23
TUBB1	Mean platelet (thrombocyte) volume	Q	No	Yes	No	1.25853e-07	4.1e-11	NA
UGT1A1	Direct bilirubin	Q	Yes	No	No	1.67e-16	NA	NA
UGT1A1	Total bilirubin	Q	Yes	No	No	2.41e-21	NA	NA
UGT1A10	Direct bilirubin	Q	Yes	No	No	2.91e-10	NA	NA
UGT1A10	Total bilirubin	Q	Yes	No	No	1.38e-13	NA	NA
UGT1A6	Total bilirubin	Q	Yes	No	No	6.8e-12	NA	NA
